# Structure of the human 80S ribosome at 1.9 Å resolution – the molecular role of chemical modifications and ions in RNA

**DOI:** 10.1101/2023.11.23.568509

**Authors:** Samuel Holvec, Charles Barchet, Antony Lechner, Léo Fréchin, S. Nimali T. De Silva, Isabelle Hazemann, Philippe Wolff, Ottilie von Loeffelholz, Bruno P. Klaholz

**Affiliations:** Centre for Integrative Biology (CBI), Department of Integrated Structural Biology, IGBMC (Institute of Genetics and of Molecular and Cellular Biology), 1 rue Laurent Fries, Illkirch, France; Centre National de la Recherche Scientifique (CNRS) UMR 7104, Illkirch, France; Institut National de la Santé et de la Recherche Médicale (Inserm) U964, Illkirch, France; Université de Strasbourg, Strasbourg, France; Architecture et Réactivité de l’ARN, CNRS UPR9002, Institute of Molecular and Cellular Biology (IBMC), Université de Strasbourg, 15 rue René Descartes, Strasbourg, France

## Abstract

The ribosomal RNA of the human protein synthesis machinery comprises numerous chemical modifications that are introduced during ribosome biogenesis. We present the 1.9 Å resolution cryo-EM structure of the 80S human ribosome resolving numerous new rRNA modifications and functionally important ions such as Zn^2+^, K^+^ and Mg^2+^ including their associated individual water molecules. 2’-O-methylation, pseudo-uridine and base modifications were confirmed by mass spectrometry resulting in a complete investigation of the > 230 sites many of which could not be addressed previously. They choreograph key interactions within the RNA and at the interface with proteins, including at the ribosomal subunit interfaces of the fully assembled 80S ribosome. Uridine isomerisation turns out to be a key mechanism for U-A base pair stabilisation in RNA in general. The structural environment of chemical modifications & ions is primordial for the RNA architecture of the mature human ribosome, hence providing a structural framework to address their role in healthy context and human diseases.
