## Supplementary material for "Structure of the human 80S ribosome at 1.9 Å resolution – the molecular role of chemical modifications and ions in RNA": List of sites analysed by MS and cryo-EM and the corresponding annotations

### Sheet: Recap rRNA 28S HeLa
ND, oligonucleotide found but modification not detected					Visible in the structure				Not present in MS nor structure			Modifications found in human but not in rabbit or plant
Oligonucleotide carrying the modification not detectable by MS					Not visible in the structure				Present in MS not visible in structure			Modifications found in rabbit or plant but not in human
New modified site not described in literature site identified by MS
Position	3D structure	MS modif	RNase T1	RNase A	RNase U2	RNase MC1	Rabbit ribosome	Tomato ribosome	Modomics J01866	Taoka et al., 2018	Piekna-Przybylska et al., 2008 / Ofengand et al., 1997	Incarnato et al., 2017	Krogh et al., 2020	Motorin et al., 2021	Marchand et al, 2020	Carlile et al., 2014
Am398	Strong	[Am]398		RA			398 A2M	384 A		Am389			Am389	Am389
Am400	Strong	[Am]400		RA			400 A2M	386 A		Am391			Am391	Am391
Gm1316	Strong	[Gm]1316	T1		U2		1260 OMG	650 G	Gm1296	Gm1303			Gm1303	Gm1303
Am1323	Weak	[Am]1323	T1				1267 A	657 A		Am1310			Am1310	Am1310
Am1326	Strong	[Am]1326	T1				1270 A2M	660 A2M	Am1306	Am1313	Am1313	Am1326	Am1313	Am1313
Cm1340	Strong	[Cm]1340	T1				1284 OMC	674 OMC	Cm1320	Cm1327	Cm1327	Cm1340	Cm1327	Cm1327
Gm1522	Strong	[Gm]1522	T1	RA	U2		1477 OMG	815 OMG	Gm1501	Gm1509	Gm1509	Gm1522	Gm1509	Gm1509
Am1524	Strong	[Am]1524	T1	RA			1479 A2M	817 A2M	Am1503	Am1511	Am1511	Am1524	Am1511	Am1511
Am1534	Strong	[Am]1534	T1		U2		1489 A2M	827 A2M	Am1513	Am1521	Am1521	Am1534	Am1521	Am1521
ψ1536	Strong, H2O	[ψ]1536	T1		U2		1491 PSU	829 PSU	ψ1515	ψ1523	ψ1523				ψ1523	ψ1536
ψ1582	No H2O						1537 PSU	875 C	ψ1561	ψ1569	ψ1569				ψ1569	ψ1582
Gm1625	Strong						1580 OMG	918 OMG	Gm1604	Gm1612	Gm1612		Gm1612	Gm1612
ψ1677	Weak H2O	[ψ]1677	T1				1632 PSU	970 PSU	ψ1656	ψ1664	ψ1664				ψ1664	ψ1677
ψ1683	Strong, H2O	[ψ]1683		RA			1638 PSU	976 U	ψ1662	ψ1670	ψ1670				ψ1670	ψ1683
ψ1744	Strong, H2O						1683 PSU	1016 PSU	ψ1723	ψ1731	ψ1731				ψ1731
Gm1760	At periphery						1699 G	1032 G		Gm1747			Gm1747	Gm1747
Um1773	At periphery	ND					1712 U	1045 U		Um1760 : not modified according to MS
ψ1779	Weak, H2O	[ψ]1779	T1				1718 PSU	1051 U	ψ1758	ψ1766	ψ1766				ψ1766
ψ1781	Strong, H2O	[ψ]1781	T1				1720 PSU	1053 U		ψ1768					ψ1768
ψ1782	Strong, H2O	[ψ]1782	T1				1721 PSU	1054 PSU	ψ1761	ψ1769	ψ1769				ψ1769
ψ1792	Strong, H2O						1731 PSU	1064 PSU	ψ1771	ψ1779	ψ1779				ψ1779	ψ1792
ψ1860	Strong, H2O	[ψ]1860	T1				1799 PSU	1133 PSU	ψ1838	ψ1847	ψ1847				ψ1847
ψ1862	Strong, H2O	[ψ]1662	T1				1801 PSU	1135 PSU	ψ1840	ψ1849	ψ1849				ψ1849	ψ1862
Am1871	Strong	[Am]1871		RA			1810 A2M	1144 A2M	Am1849	Am1858	Am1858	Am1871	Am1858	Am1858
Cm1881	Strong						1820 OMC	1154 A		Cm1868				Cm1868
Cm2351	Strong	[Cm]2351	T1				2194 OMC	1448 OMC	Cm2328	Cm2338	Cm2338	Cm2351	Cm2338	Cm2338
Am2363	Strong	[Am]2363	T1	RA	U2	MC1	2206 A2M	1460 A2M	Am2340	Am2350	Am2350	Am2363	Am2350	Am2350
Gm2364	Strong	[Gm]2364	T1	RA	U2	MC1	2207 OMG	1461 OMG	Gm2341	Gm2351	Gm2351		Gm2351	Gm2351
Cm2365	Strong	[Cm]2365	T1	RA	U2	MC1	2208 OMC	1462 C	Cm2342	Cm2352	Cm2352	Cm2365	Cm2352	Cm2352
Am2401	Strong	[Am]2401		RA			2244 A2M	1498 G	Am2378	Am2388			Am2388	Am2388
Um2415	Weak	[Um]2415		RA		MC1	2258 OMU	1512 U	Um2392	Um2402	Um2402	Um2415	Um2402	Um2402
Cm2422	Strong	[Cm]2422	T1	RA		MC1	2265 OMC	1519 C	Cm2399	Cm2409	Cm2409	Cm2422	Cm2409	Cm2409
Gm2424	Strong	[Gm]2424	T1	RA		MC1	2267 OMG	1521 C	Gm2401	Gm2411	Gm2411	Gm2424	Gm2411	Gm2411
ψ2508	Strong, P N-1						2351 PSU	1589 C	ψ2485	ψ2495	ψ2495				ψ2495
ψ2632	Strong, H2O	[ψ]2632	T1				2475 PSU	1692 U		ψ2619					ψ2619
Am2787	Strong	[Am]2787	T1				2630 A2M	1845 A		Am2774	Am2774	Am2787	Am2774	Am2774
Cm2804	Strong	[Cm]2804	T1				2647 OMC	1862 OMC	Cm2781	Cm2791	Cm2791	Cm2804	Cm2791	Cm2791
Am2815	Strong	[Am]2815	T1				2658 A2M	1873 A	Am2792	Am2802	Am2802	Am2815	Am2802	Am2802
Cm2824	Strong	[Cm]2824		RA			2667 OMC	1882 U	Cm2801	Cm2811	Cm2811	Cm2824	Cm2811	Cm2811
Um2837	Strong	[Um]2837	T1				2680 OMU	1894 OMU	Um2814	Um2824	Um2824	Um2837	Um2824	Um2824
ψ2839	Strong, H2O						2682 U	1896 U		ψ2826					ψ2826	ψ2839
ψ2843	Strong, H2O						2686 U	1900 C		ψ2830						ψ2843
Cm2861	Strong						2704 OMC	1918 U	Cm2838	Cm2848	Cm2848	Cm2861	Cm2848	Cm2848
Gm2876	Strong						2719 OMG	1933 G	Gm2853	Gm2863			Gm2863	Gm2863
Gm3627	Strong	[Gm]3627		RA			3359 OMG	2127 OMG		Gm3606			Gm3606	Gm3606
ψ3637	Strong, H2O						3369 PSU	2137 PSU	ψ3606	ψ3616	ψ3616				ψ3616	ψ3637
ψ3639	Strong, H2O						3371 PSU	2139 PSU	ψ3608	ψ3618	ψ3618				ψ3618	ψ3639
ψ3695	Strong, H2O	[ψ]3695	T1				3427 PSU	2194 PSU	ψ3664	ψ3674	ψ3674				ψ3674
Cm3701	Strong	[Cm]3701	T1				3433 OMC	2200 OMC	Cm3670	Cm3680	Cm3680	Cm3701	Cm3680	Cm3680
ψ3715	Strong, H2O	[ψ]3715	T1				3447 PSU	2214 PSU	ψ3684	ψ3694	ψ3694				ψ3694	ψ3715
Am3718	Strong	[Am]3718	T1	RA			3450 A2M	2217 A	Am3687	Am3697	Am3697	Am3718	Am3697	Am3697
Am3724	Strong	[Am]3724		RA			3456 A2M	2223 A2M	Am3693	Am3703	Am3703	Am3724	Am3703	Am3703
ψ3730	Strong, H2O						3462 PSU	2229 U	ψ3699	ψ3709	ψ3709				ψ3709
ψ3734	Not well resolved						3466 PSU	2233 C	ψ3703	ψ3713	ψ3713				ψ3713
Gm3744	Weak	[Gm]3744	T1				3476 OMG	2243 OMG	Gm3713	Gm3723	Gm3723	Gm3744	Gm3723	Gm3723
ψ3758	Not well resolved	[ψ]3758	T1	RA			3490 PSU	2257 PSU	ψ3727	ψ3737	ψ3737				ψ3737
Am3760	Not well resolved	[Am]3760	T1		U2		3492 A2M	2259 A2M	Am3729	Am3739	Am3739	Am3760	Am3739	Am3739
ψ3762	Strong, H2O	[ψ]3762	T1		U2		3494 PSU	2261 PSU	ψ3731	ψ3741	ψ3741				ψ3741
ψ3764	Weak, H2O	[ψ]3764	T1		U2		3496 PSU	2263 PSU	ψ3733	ψ3743	ψ3743				ψ3743
ψ3768	Weak, H2O	[ψ]3768	T1		U2		3500 PSU	2267 PSU	ψ3737	ψ3747	ψ3747				ψ3747	ψ3768
ψ3770	Strong, H2O	[ψ]3770	T1		U2		3502 PSU	2269 PSU	ψ3739	ψ3749	ψ3749				ψ3749	ψ3770
Am3785	Strong	[Am]3785	T1				3517 A2M	2284 A2M	Am3754	Am3764	Am3764	Am3785	Am3764	Am3764
Gm3792	Strong	[Gm]3792	T1		U2		3524 OMG	2291 OMG		Gm3771	Gm3771		Gm3771	Gm3771
Cm3808	Strong	[Cm]3808		RA			3540 OMC	2307 C	Cm3777	Cm3787	Cm3787	Cm3808	Cm3787	Cm3787
ψm3818	Strong	[ψm]3818	T1	RA			3550 PSUm	2317 PSU	ψm3787	ψm3797	ψm3797	Um3818	Um3797	ψm3797
ψ3822	Strong, H2O	[ψ]3822		RA			3554 PSU	2321 PSU	ψ3791	ψ3801	ψ3801				ψ3801
Am3825	Strong						3557 A2M	2324 A2M	Am3794	Am3804	Am3804	Am3825	Am3804	Am3804
Am3830	Strong	[Am]3830	T1	RA	U2		3562 A2M	2329 A2M	Am3799	Am3809	Am3809	Am3830	Am3809	Am3809
Cm3841	Strong	[Cm]3841			U2		3573 OMC	2340 OMC	Cm3810	Cm3820	Cm3820	Cm3841	Cm3820	Cm3820
ψ3844	Strong, H2O	[ψ]3844			U2		3576 PSU	2343 U	ψ3813	ψ3823	ψ3823				ψ3823
ψ3851	Strong, H2O						3583 PSU	2350 U	ψ3820	ψ3830	ψ3830				ψ3830	ψ3851
ψ3853	Strong, P N-1						3585 PSU	2352 PSU	ψ3822	ψ3832	ψ3832				ψ3832	ψ3853
Am3867	Strong	[Am]3867	T1				3599 A2M	2366 A	Am3836	Am3846	Am3846		Am3846	Am3846
Cm3869	Strong	[Cm]3869	T1				3601 OMC	2368 OMC	Cm3838	Cm3848	Cm3848	Cm3869		Cm3848
ψ3884	Strong, H2O						3616 PSU	2383 PSU	ψ3853	ψ3863	ψ3863				ψ3863
Cm3887	Strong	[Cm]3887		RA			3619 OMC	2386 C	Cm3856	Cm3866	Cm3866	Cm3887	Cm3866	Cm3866
Gm3899	Strong	[Gm]3899		RA			3631 OMG	2398 OMG	Gm3868	Gm3878		Gm3899	Gm3878	Gm3878
ψ3920	Strong, H2O						3652 PSU	2419 PSU	ψ3889	ψ3899	ψ3899				ψ3899	ψ3920
Um3925	Strong						3657 OMU	2424 OMU	Um3894	Um3904	Um3904	Um3925	Um3904	Um3904
Gm3944	Not well resolved	[Gm]3944	T1	RA			3676 OMG	2443 A	Gm3913	Gm3923	Gm3923	Gm3944	Gm3923	Gm3923
ψ3959	At periphery						3691 U	Not resolved	ψ3928	ψ3938	ψ3938				ψ3938	ψ3959
Gm4042	At periphery						3771 G	Not resolved	Gm4010	Gm4020	Gm4020	Gm4042	Gm4020	Gm4020
Cm4054	At periphery	[Cm]4054	T1			MC1	3782 C	Not resolved	Cm4022	Cm4032	Cm4032	Cm4054	Cm4032	Cm4032
Gm4196	Strong	[Gm]4196		RA			3942 OMG	2623 OMG	Gm4156	Gm4166	Gm4166		Gm4166	Gm4166
Um4227	Weak	[Um]4227	T1	RA			3973 OMU	2654 OMU	Um4187	Um4197	Um4197	Um4227	Um4197	Um4197
Gm4228	Strong/weak	[Gm]4228	T1	RA			3974 OMU	2655 OMU	Gm4188	Gm4198	Gm4198	Gm4228	Gm4198	Gm4198
ψ4293	Strong, ribose 4329						4039 PSU	2720 U	ψ4253	ψ4263	ψ4263				ψ4263
ψ4296	Strong, H2O						4042 PSU	2723 U	ψ4256	ψ4266	ψ4266				ψ4266
ψ4299	Strong, H2O						4045 PSU	2726 U	ψ4259	ψ4269	ψ4269				ψ4269	ψ4299
Um4306	Strong	[Um]4306		RA			4052 OMU	2733 OMU	Um4266	Um4276	Um4276	Um4306	Um4276	Um4276
ψ4312	Strong, H2O	[ψ]4312	T1				4058 PSU	2739 OMU	ψ4272	ψ4282	ψ4282				ψ4282	ψ4312
ψ4353	Strong, H2O						4099 PSU	2780 C	ψ4313	ψ4323	ψ4323				ψ4323
ψ4361	Strong, H2O	[ψ]4361	T1				4107 PSU	2788 G	ψ4321	ψ4331	ψ4331				ψ4331
Gm4370	Strong	[Gm]4370		RA			4116 OMG	2797 OMG	Gm4330	Gm4340	Gm4340	Gm4370	Gm4340	Gm4340
Gm4392	Strong	[Gm]4392		RA			4138 OMG	2819 OMG	Gm4352	Gm4362	Gm4362		Gm4362	Gm4362
ψ4403	Strong, H2O						4149 PSU	2830 PSU	ψ4363	ψ4373	ψ4373				ψ4373
ψ4420	Not well resolved	[ψ]4420	T1				4166 PSU	2847 PSU	ψ4380	ψ4390	ψ4390				ψ4390
ψ4423	Weak, H2O	[ψ]4423	T1				4169 PSU	2850 U			ψ4393				ψ4393
ψ4431	Strong, H2O						4177 PSU	2858 PSU	ψ4391	ψ4401	ψ4401				ψ4401
ψ4442	Strong, H2O	[ψ]4442	T1				4188 PSU	2869 PSU	ψ4402	ψ4412	ψ4412				ψ4412	ψ4442
Cm4456	Strong	[Cm]4456	T1		U2		4202 OMC	2883 OMU	Cm4416	Cm4426	Cm4426	Cm4456	Cm4426	Cm4426
ψ4457	Strong, H2O	[ψ]4457	T1		U2		4203 PSU	2884 PSU	ψ4417	ψ4427	ψ4427				ψ4427	ψ4457
ψ4471	Strong, H2O						4217 PSU	2898 PSU	ψ4431	ψ4441	ψ4441				ψ4441	ψ4471
ψ4493	Strong, H2O						4239 U	2920 PSU		ψ4463					ψ4463
Gm4494	Strong						4240 OMG	2921 OMG	Gm4454	Gm4464	Gm4464	Gm4494	Gm4464	Gm4464
Um4498	Strong	[Um]4498	T1		U2		4244 OMU	2925 OMU	Um4458	Um4468	Um4468	Um4498	Um4468	Um4468
Gm4499	Strong	[Gm]4499	T1		U2		4245 OMG	2926 OMG	Gm4459	Gm4469	Gm4469	Gm4499	Gm4469	Gm4469
ψ4500	Strong, U3803	[ψ]4500	T1		U2		4246 PSU	2927 PSU	ψ4460	ψ4470	ψ4470				ψ4470
ψ4521	Strong, H2O						4267 PSU	2948 PSU	ψ4481	ψ4491	ψ4491				ψ4491
Am4523	Strong						4269 A2M	2950 A2M	Am4483	Am4493	Am4493	Am4523	Am4493
ψ4532	Strong, H2O	[ψ]4532	T1				4278 PSU	2959 PSU	ψ4491	ψ4502	ψ4501				ψ4502	ψ4532
Cm4536	Strong	[Cm]4536		RA			4282 OMC	2963 OMC	Cm4496	Cm4506	Cm4506	Cm4536	Cm4506	Cm4506
ψ4552	Strong, H2O						4298 PSU	2979 PSU	ψ4512	ψ4522	ψ4522				ψ4522
Am4571	Strong						4317 A2M	2998 A	Am4531	Am4541	Am4541	Am4571	Am4541	Am4541
ψ4576	Strong, H2O						4322 PSU	3002 U	ψ4536	ψ4546	ψ4546				ψ4546	ψ4576
ψ4579	Strong, H2O						4325 PSU	3004 U	ψ4539	ψ4549	ψ4549				ψ4549	ψ4579
Am4590	Strong	[Am]4590	T1				4336 A2M	3015 A	Am4550	Am4560	Am4560	Am4590	Am4560	Am4560
Gm4618	Strong	[Gm]4618	T1				4364 OMG	3043 A	Gm4578	Gm4588	Gm4588	Gm4618	Gm4588	Gm4588
Um4620	Strong	[Um]4620	T1				4366 OMU	3045 U	Um4580	Um4590	Um4590	Um4620	Um4590	Um4590
Gm4623	Strong	[Gm]4623	T1				4369 OMG	3048 C	Gm4583	Gm4593	Gm4593	Gm4623	Gm4593	Gm4593
ψ4628	Strong, H2O	[ψ]4628	T1				4374 PSU	3053 U	ψ4588	ψ4598	ψ4598				ψ4598	ψ4628
ψ4636	Strong, Asn 79 eL31	[ψ]4636	T1				4382 PSU	3061 C	ψ4596	ψ4606	ψ4606				ψ4606
Gm4637	Strong	[Gm]4637	T1				4383 OMG	3062 G	Gm4597	Gm4607	Gm4607	Gm4637	Gm4607	Gm4607
ψ4673	Strong, H2O	[ψ]4673	T1				4419 PSU	3098 U	ψ4633	ψ4643	ψ4643				ψ4643
ψ4689	Strong, H2O						4435 PSU	3114 PSU	ψ4649	ψ4659	ψ4659				ψ4659	ψ4689
ψ4972	Strong, H2O	[ψ]4972	T1		U2		4711 PSU	3293 U	ψ4927	ψ4937	ψ4937				ψ4937	ψ4972
ψ4973	Strong, H2O	[ψ]4973	T1		U2		4712 U	3294 U	ψ4928
ψ5001	Strong, H2O						4740 PSU	3322 U	ψ4956	ψ4966	ψ4966				ψ4966
ψ5010	Weak, H2O						4749 PSU	3331 U	ψ4965	ψ4975	ψ4975				ψ4975	ψ5010

### Sheet: Recap rRNA 18S HeLa
ND, oligonucleotide found but modification not detected					Visible in the structure				Not present in MS nor structure			Modifications found in human but not in rabbit or plant
Oligonucleotide carrying the modification not detectable by MS					Not visible in the structure				Present in MS not visible in structure			Modifications found in rabbit or plant but not in human
New modified site not described in literature site identified by MS
Position	3D structure	MS modif	RNase T1	RNase A	RNase U2	RNase MC1	Rabbit ribosome	Tomato ribosome	Modomics K03432	Taoka et al., 2018	Piekna-Przybylska et al., 2008 / Ofengand et al., 1997	Incarnato et al., 2017	Krogh et al., 2020	Motorin et al., 2021	Marchand et al, 2020	Carlile et al., 2014	Marchand et al, 2018
Am27	Strong	[Am]27	T1				27 A2M	28 A2M	Am27	Am27	Am27	Am27	Am27	Am27
ψ34	Strong, H2O	[ψ]34	T1				34 PSU	35 U	ψ34	ψ34	ψ34				ψ34	ψ34
ψ36	Strong, H2O	[ψ]36	T1				36 PSU	37 PSU	ψ36	ψ36	ψ36				ψ36	ψ36
ψ63	Strong, H2O	[ψ]63		RA			63 U	64 U
ψ93	Strong, H2O	ND	T1				93 PSU	95 U	ψ93	ψ93	ψ93				ψ93
Am99	Strong	[Am]99	T1		U2		99 A2M	101 A	Am99	Am99	Am99	Am99	Am99	Am99
ψ100	Strong, H2O	[ψ]100	T1		U2		100 U	102 U
ψ105	Strong, H2O	[ψ]105	T1				105 PSU	107 U	ψ105	ψ105	ψ105				ψ105
ψ109	Strong, H2O	[ψ]109	T1				109 PSU	111 PSU	ψ109	ψ109	ψ109				ψ109	ψ109
Um116	Strong	[Um]116	T1				116 OMU	118 OMU	Um116	Um116	Um116	Um116	Um116	Um116
ψ119	Strong, P N-1	[ψ]119	T1				119 PSU	121 PSU	ψ119	ψ119	ψ119				ψ119	ψ119
Um121	Strong	[Um]121	T1				121 OMU	123 OMU	Um121	Um121	Um121	Um121	Um121	Um121
Am159	Strong	[Am]159	T1	RA	U2		159 A2M	155 A	Am159	Am159	Am159	Am159	Am159	Am159
Am166	Strong	[Am]166		RA			166 A2M	162 A2M	Am166	Am166	Am166		Am166	Am166
Um172	Strong	[Um]172	T1	RA			172 OMU	168 U	Um172	Um172	Um172	Um172	Um172	Um172
Cm174	Strong	[Cm]174	T1	RA			174 OMC	170 C	Cm174	Cm174	Cm174	Cm174	Cm174	Cm174
ψ210	Not well resolved	[ψ]210		RA			210 PSU	Not resolved	ψ210	ψ210	ψ210				ψ210	ψ210
ψ218	Strong, H2O	[ψ]218	T1				218 PSU	204 U	ψ218	ψ218	ψ218				ψ218	ψ218
ψ296	Strong, H2O	[ψ]296	T1				297 U	Not resolved		ψ296					ψ296	ψ296
ψ300	Strong, H2O	[ψ]300	T1				301 U	256 PSU
Um354	Strong						355 OMU	310 U		Um354			Um354	Um354
ψ366	Strong, H2O	[ψ]366	T1				367 U	322 U
ψ406	Strong, H2O						407 PSU	362 PSU	ψ406	ψ406	ψ406				ψ406	ψ406
Um428	Strong	[Um]428	T1				429 OMU	384 U	Um428	Um428	Um428		Um428	Um428
Gm436	Strong	[Gm]436		RA			437 OMG	392 OMG	Gm436	Gm436	Gm436		Gm436	Gm436
Cm462	Strong	[Cm]462	T1				463 OMC	418 OMC	Cm462	Cm462	Cm462		Cm462	Cm462
Am468	Strong	[Am]468		RA			469 A2M	424 A	Am468	Am468	Am468	Am468	Am468	Am468
Am484	Strong	[Am]484	T1				485 A2M	440 A2M	Am484	Am484	Am484	Am484	Am484	Am484
Gm509	Strong	[Gm]509		RA			510 OMG	465 G	Gm509	Gm509	Gm509	Gm509	Gm509	Gm509
Am512	Strong	[Am]512		RA			513 A2M	468 A2M	Am512	Am512	Am512	Am512	Am512	Am512
ψ514	No water molecule visible	[ψ]514		RA			515 U	470 U
Cm517	Strong	[Cm]517		RA			518 OMC	473 OMC	Cm517	Cm517	Cm517	Cm517	Cm517	Cm517
ψ556	Not well resolved	[ψ]556	T1				Not resolved	Not resolved
ψ572	Strong, H2O						573 PSU	526 C	ψ572	ψ572	ψ572				ψ572	ψ572
Am576	Strong						577 A2M	530 A	Am576	Am576	Am576	Am576	Am576	Am576
Am590	Strong	[Am]590	T1	RA	U2		591 A2M	544 A2M	Am590	Am590	Am590	Am590	Am590	Am590
Gm601	Strong	[Gm]601		RA			602 OMG	555 G	Gm601	Gm601	Gm601		Gm601	Gm601
ψ609	Strong, H2O						610 PSU	563 U	ψ609	ψ609	ψ609				ψ609	ψ609
Cm621	Not present						622 C	575 C		Cm621
Um627	Not well resolved	[Um]627	T1	RA			628 OMU	581 OMU	Um627	Um627	Um627	Um627	Um627	Um627
Gm644	Strong	[Gm]644	T1				645 OMG	598 OMG	Gm644	Gm644	Gm644	Gm644	Gm644	Gm644
ψ649	Strong, H2O	[ψ]649	T1				650 PSU	603 PSU	ψ649	ψ649	ψ649				ψ649
ψ651	Strong, H2O	[ψ]651	T1				652 PSU	605 PSU	ψ651	ψ651	ψ651				ψ651
ψ667	Weak, H2O	[ψ]667	T1	RA			668 U	621 U
Am668	Strong	[Am]668	T1	RA		MC1	669 A2M	622 A2M	Am668	Am668	Am668	Am668	Am668	Am668
ψ681	Strong, H2O						682 PSU	635 PSU	ψ681	ψ681	ψ681				ψ681
Gm683	Strong						684 OMG	637 G	Gm683	Gm683	Gm683	Gm683	Gm683	Gm683
ψ686	Strong, H2O	[ψ]686	T1				687 PSU	640 C	ψ686	ψ686	ψ686				ψ686	ψ686
ψ769/770a	Not resolved (ES6S region)	[ψ]769/770	T1				Not resolved	Not resolved
Cm797	Not well resolved	[Cm]797		RA			Not resolved	Not resolved	Cm797	Cm797	Cm797	Cm797	Cm797	Cm797
Um799	Weak	[Um]799	T1	RA			800 U	747 U	Um799	Um799	Um799	Um799	Um799	Um799
ψ801	Strong, H2O	[ψ]801	T1				802 PSU	749 U	ψ801	ψ801	ψ801				ψ801
ψ804	No water molecule visible	[ψ]804	T1				805 U	752 U	ψ804
ψ814	Strong, H2O	[ψ]814	T1	RA			815 PSU	762 PSU	ψ814	ψ814	ψ814				ψ814
ψ815	Strong, H2O	[ψ]815	T1				816 PSU	763 U	ψ815	ψ815	ψ815				ψ815	ψ815
ψ822	Strong, P 825	[ψ]822	T1				823 PSU	770 C	ψ822	ψ822	ψ822				ψ822	ψ822
ψ863	Strong, H2O	[ψ]863	T1	RA			864 PSU	809 PSU	ψ863	ψ863	ψ863				ψ863	ψ863
ψ866	Strong, H2O	[ψ]866	T1				867 PSU	812 C	ψ866	ψ866	ψ866				ψ866	ψ866
Gm867	Strong	[Gm]867	T1				868 OMG	813 A	Gm867	Gm867	Gm867	Gm867	Gm867	Gm867
ψ897	Not well resolved	ND					899 U	Not resolved		ψ897					ψ897
ψ918	Strong, H2O	[ψ]918	T1				919 U	864 U	ψ918	ψ918	ψ918				ψ918	ψ918
ψ966	Strong, P N-1	[ψ]966	T1				967 PSU	912 PSU	ψ966	ψ966	ψ966				ψ966	ψ966
ψ1003a	Strong, H2O	[ψ]1003	T1				1004 U	949 PSU
ψ1004	Strong, H2O	[ψ]1004	T1				1005 PSU	950 PSU	ψ1005	ψ1004	ψ1004				ψ1004	ψ1004
Am1031	Strong	[Am]1031		RA			1032 A2M	977 A2M	Am1032	Am1031	Am1031	Am1031	Am1031	Am1031
ψ1045	Strong, ribose 1044	[ψ]1045		RA			1046 PSU	991 C		ψ1045					ψ1045
ψ1046	Strong, H2O						1047 PSU	992 U		ψ1046					ψ1046	ψ1046
ψ1056	Strong, H2O						1057 PSU	1002 PSU	ψ1057	ψ1056	ψ1056				ψ1056	ψ1056
ψ1061	Not well resolved	[ψ]1061	T1				1062 U	1007 U
ψ1081	No interaction visible	[ψ]1081	T1				1082 PSU	1027 PSU	ψ1082	ψ1081	ψ1081				ψ1081	ψ1081
ψ1136	Strong, H2O	ND					1137 U	1082 U		ψ1136					ψ1136
ψ1174	Strong, H2O						1175 PSU	1120 PSU	ψ1175	ψ1174	ψ1174				ψ1174	ψ1174
ψ1177	Strong, H2O						1178 PSU	1123 U		ψ1177					ψ1177	ψ1177
ψ1186	Strong, H2O	[ψ]1186		RA			1187 U	1132 U
ψ1232	Strong, H2O						1233 PSU	1178 PSU		ψ1232					ψ1232
ψ1238	Strong, H2O						1239 PSU	1184 PSU	ψ1239	ψ1238	ψ1238				ψ1238
ψ1244	Strong, H2O						1245 PSU	1190 PSU	ψ1245	ψ1244	ψ1244				ψ1244
Cm1272	Strong						1273 C	1218 OMC	Cm1272	Cm1272	Cm1272		Cm1272	Cm1272
Um1288	Strong	[Um]1288		RA			1289 OMU	Not resolved	Um1289	Um1288	Um1288	Um1288	Um1288	Um1288
ψm1326b	Strong, H2O	[Um]1326		RA			1327 OMU	1272 OMU	ψm1327	Um1326	ψm1326	Um1326	Um1326	Um1326
Gm1328	Strong	[Gm]1328		RA			1329 OMG	1274 OMG	Gm1329	Gm1328	Gm1328		Gm1328	Gm1328
ψ1347	Strong, H2O						1348 PSU	1293 PSU	ψ1348	ψ1347	ψ1347				ψ1347
ψ1360a	Strong, H2O	[ψ]1360	T1				1361 U	1306 U
ψ1367	Strong, H2O						1368 PSU	1313 PSU	ψ1368	ψ1367	ψ1367				ψ1367
Am1383	Weak	[Am]1383				MC1	1384 A2M	1329 A2M	Am1384	Am1383	Am1383	Am1383	Am1383	Am1383
Cm1391	Strong	[Cm]1391	T1		U2		1392 OMC	1337 U	Cm1392	Cm1391	Cm1391	Cm1391	Cm1391	Cm1391
Cm1440	Not present						1441 C	1381 C					Cm1440	Cm1440
Um1442	Strong	[Um]1442			U2		1443 OMU	1383 OMU	Um1443	Um1442	Um1442	Um1442	Um1442	Um1442
ψ1445	Strong, H2O	[ψ]1445			U2		1446 PSU	1386 U	ψ1446	ψ1445	ψ1445				ψ1445	ψ1445
Gm1447	Strong	[Gm]1447		RA			1448 OMG	1388 G		Gm1447		Gm1447	Gm1447	Gm1447
Gm1490	Strong	[Gm]1490	T1				1491 OMG	1433 OMG	Gm1491	Gm1490	Gm1490	Gm1490	Gm1490	Gm1490
ψ1596	Strong, H2O	[ψ]1596	T1				1597 U	1538 PSU
ψ1625	Strong, H2O	[ψ]1625	T1				1626 PSU	1657 PSU	ψ1626	ψ1625	ψ1625				ψ1625	ψ1625
ψ1643	Strong, H2O	[ψ]1643	T1				1644 PSU	1585 U	ψ1644	ψ1643	ψ1643				ψ1643	ψ1643
Um1668	Not present						1669 U	1610 U		Um1668
Am1678	Strong	[Am]1678	T1			MC1	1679 A2M	1620 A	Am1679	Am1678	Am1678	Am1678	Am1678	Am1678
ψ1692	Strong, H2O	ND					1693 PSU	1634 PSU	ψ1693	ψ1692	ψ1692				ψ1692	ψ1692
Cm1703	Strong	[Cm]1703			U2		1702 OMC	1645 OMC	Cm1704	Cm1703	Cm1703		Cm1703	Cm1703
Um1804	Strong	[Um]1804	T1				1805 OMU	1743 U	Um1805	Um1804	Um1804	Um1804	Um1804	Um1804
ψ1839	No water molecule visible	[ψ]1839			U2
aThe position of the cyanoethylation could not be determined by fragmentation spectra, but the residues are resolved in the structure: ψ1358/1359/1360; ψ1002/1003
bThe cyanotethylated precursor ion was absent from the MS analysis suggesting a Um instead of ψm

### Sheet: Recap rRNA 5.8S HeLa
Position	3D structure	MS modif	RNase T1	RNase A	RNase U2	RNase MC1	Ban	Amunts	Modomics J01866	Taoka et al., 2018	Piekna-Przybylska et al., 2008 / Ofengand et al., 1997	Incarnato et al., 2017	Krogh et al., 2020	Motorin et al., 2021	Marchand et al, 2020	Carlile et al., 2014
Um14	Partial / OH-wat	[Um]14		RA			14 U	19 C	Um14	Um14	Um14	Um14	Um14	Um14
ψ55	Strong, H2O	[ψ]55		RA			55 PSU	60 U	ψ55	ψ55	ψ55				ψ55	ψ55
ψ69	Strong, H2O						69 PSU	74 U	ψ69	ψ69	ψ69				ψ69
Gm75	Strong	[Gm]75	T1		U2		75 OMG	80 OMG	Gm75	Gm75	Gm75	Gm75	Gm75	Gm75

### Sheet: Base modifications
	18S
Position	3D structure	MS modif	RNase T1	RNase A	RNase U2	RNase MC1	Rabbit ribosome	Tomato ribosome	Modomics K03432	Taoka et al., 2018	Piekna-Przybylska et al., 2008 / Ofengand et al., 1997	Incarnato et al., 2017	Krogh et al., 2020	Motorin et al., 2021	Marchand et al, 2020	Carlile et al., 2014	Marchand et al, 2018
m1acp3ψ1248	Weak	[m1acp3ψ]	T1				1249 m1acp3ψ	1194 m1acp3ψ		m1acp3ψ1248	m1acp3ψ1248
ac4C1337	Strong	[ac4C]			U2		1336 ac4C	1283 ac4C		ac4C1337
m7G1639	Strong	[m7G]	T1	RA			1640 m7G	1581 m7G	m7G1640	m7G1639	m7G1639						m7G1639
m6A1832	Strong	[m6A]	T1				1833 m6A	1771 m6A	m6A1833	m6A1832	m6A1832
ac4C1842	Strong	[ac4C]	T1		U2		1843 ac4C	1781 ac4C		ac4C1842
m6(2)A1850	Strong	[m6,2A]	T1	RA	U2		1851 m6(2)A	1789 m6(2)A	m6,2A1851	m6,2A1851	m6,2A1851
m6(2)A1851	Strong	[m6,2A]	T1	RA	U2		1852 m6(2)A	1790 m6(2)A	m6,2A1852	m6,2A1852	m6,2A1852
	28S
Position	3D structure	MS modif	RNase T1	RNase A	RNase U2	RNase MC1	Rabbit ribosome	Tomato ribosome	Modomics J01866	Taoka et al., 2018	Piekna-Przybylska et al., 2008 / Ofengand et al., 1997	Incarnato et al., 2017	Krogh et al., 2020	Motorin et al., 2021	Marchand et al, 2020	Carlile et al., 2014
m1A1322	Strong	[m1A]1322	T1				1266 m1A	656 m1A	m1A1302	m1A1309	m1A1309
m5C3782	Strong	[m5C]3782	T1				3514 m5C	2281 m5C	m5C3751	m5C3761	m5C3761
m6A4220	Strong	[m6A]4220	T1				3966 m6A	2647 m6A	m6A4180	m6A4190	m6A4189
m5C4447	Strong	[m5C]4447	T1				4193 m5C	2874 m5C		m5C4417
m3U4530	Strong	[m3U]4530	T1				4276 m3U	2957 m3U		m3U4500	m3U4500
